# *Shank3* establishes AMPA receptor subunit composition at cerebellar mossy fiber-granule cell synapses and shapes regional microglia activation

**DOI:** 10.1101/2025.08.01.668222

**Authors:** Rajaram Kshetri, Ben D Richardson

## Abstract

Mutations in *Shank3* are the primary genetic cause of Phelan-McDermid Syndrome (PMS), a neurodevelopmental disorder frequently comorbid with autism spectrum disorder (ASD). As a key scaffolding protein in the postsynaptic site, SHANK3 is critical for excitatory glutamatergic synapse function by interacting with AMPARs, NMDARs, and mGluRs. While *Shank3* deficiency has been extensively studied in forebrain regions, its role in the cerebellum, a brain area increasingly implicated in ASD pathobiology, remains comparatively underexplored. Cerebellar granule cells (CGCs) exhibit high *Shank3* expression. However, its role in cerebellar glutamatergic synapses is poorly understood. This study aims to investigate how *Shank3* loss affects mossy fiber-CGC glutamatergic synaptic function.

Whole-cell patch clamp electrophysiological recordings from CGCs in *ex vivo* cerebellar brain slices from adult (4-6 months old) wild type (WT) and homozygous *Shank3*^Δ*ex4-22*^ KO were performed to record miniature, evoked, and glutamate uncaged responses. Similarly, the current-voltage (I-V) relationship was analyzed with intracellular spermine and pharmacological validation of calcium-permeable AMPARs (CP-AMPARs) was done by IEM-1460. Immunofluorescence staining was performed for microglia using IBA1 labeling.

We found a significant increase in mEPSC amplitude and AMPAR-mediated response to glutamate uncaging, which indicates that the loss of *Shank3* enhances postsynaptic AMPAR function. Furthermore, the KO group showed faster AMPAR decay kinetics, inward rectification, and increased sensitivity to IEM-1460, suggesting that a high proportion of CP-AMPARs with distinct biophysical properties are present at the MF-CGC synapse. Furthermore, KO mice showed less ramified microglia suggesting the possible presence of activated microglia in the cerebellar cortex.

Together, these findings highlight a critical role of *Shank3* in maintaining the balance between CP- and CI-AMPARs at the MF-CGC synapse, which is essential for synapse maturation and proper cerebellar circuitry function. Dysregulation of this balance, with possible presence of activated microglia in the cerebellum, may underscore cerebellar-related behavioral deficits in *Shank3* KO mice and may suggest a potential mechanism contributing to ASD pathophysiology.
