## Supplementary Table 1 for "*Shank3* establishes AMPA receptor subunit composition at cerebellar mossy fiber-granule cell synapses and shapes regional microglia activation"

### Sheet: Sheet1
Statistical analysis of Electrophysiology experiments
Assay	Normality test (Shapiro-Wilk test)	Test				Animal (N)		Cell (n)		# of Events
					p-value	WT	KO	WT	KO	WT	KO
mEPSC
Average amplitude	Normal	Unpaired t-test	t	df
			2.385	32	0.023163	10	10	16	18	1419	1391
Average IEI	Not normal	Mann-Whitney test	Mann-Whitney U
			131		0.670233	10	10	16	18	1400	1370
eEPSC
IO response at different stimulus						14	20	40	42
50 µA	Normal	Unpaired t-test	t	df
			0.3208	16	0.752543
100 µA	Not normal	Mann-Whitney test	Mann-Whitney U
			664		0.833969
150 µA	Normal	Unpaired t-test	t	df
			1.12	17	0.278315
200 µA	Normal		0.276	19	0.785517
250 µA	Normal		0.3933	16	0.699304
300 µA	Normal		0.8325	15	0.418164
AMPA amplitude	Normal	Unpaired t-test	t	df
			1.185	44	0.242564	10	18	22	24
NMDA amplitude	Not normal	Mann-Whitney test	Mann-Whitney U
			182		0.856379	11	13	21	18
AMPA/NMDA ratio	Normal	Unpaired t-test	t	df
			0.06069	37	0.951936	11	13	21	18
Paired pulse ratio (PPR)	Normal	Unpaired t-test	t	df
			1.257	38	0.21635	10	14	23	17
Weighted decay tau	Not normal	Mann-Whitney test	Mann-Whitney U
			29		3.7e-05	10	14	17	16
Glutamate uncaging
AMPA+NMDA amplitude	Normal	Unpaired t-test	t	df
			2.932	41	0.005494	8	8	21	22
AMPA amplitude	Normal	Unpaired t-test	t	df
			2.56	25	0.0169	7	6	13	14
NMDA amplitude	Normal	Unpaired t-test	t	df
			0.5618	25	0.5792	8	6	13	14
AMPA/NMDA ratio	Not normal	Mann-Whitney test	Mann-Whitney U
			47		0.0332	8	6	13	14
AMPA+NMDA current density	Not normal	Mann-Whitney test	Mann-Whitney U
			159		0.08233	8	8	21	22
AMPA current density	Normal	Unpaired t-test	t	df
			2.346	25	0.0272	7	6	13	14
NMDA current density	Normal	Unpaired t-test	t	df
			0.1392	25	0.8904	8	6	13	14
Inward rectification
Normalized I-V curve	Normal	Unpaired t-test	t	df
20 mV			4.899	17	0.000136	6	7	6	13
40 mV			6.816	21	<0.000001			10	13
60 mV			7.215	24	<0.000001			13	13
Rectification index	Normal	Unpaired t-test	t	df
			7.215	24	<0.000001	6	7	13	13
% of Baseline response in IEM-1460	Normal	Unpaired t-test	t	df
			3.375	19	0.00318	7	3	10	11
Statistical analysis of Histological experiments
GFAP staining
GFAP % Area	Normal	Unpaired t-test	t	df
			1.033	18	0.315066	5	5
GFAP intensity	Normal	Unpaired t-test	t	df
			0.06149	18	0.951649	5	5
SOX9-positive cells	Normal	Unpaired t-test	t	df
			0.0812	18	0.936179	5	5
Iba1 staining
Iba1 surface area	Normal	Unpaired t-test	t	df
			3.097	46	0.003329	3	4	26	22
Number of microglia	Normal	Unpaired t-test	t	df
			0.3486	8	0.736389	3	4	26	22
Neurons count
NeuN-positive cells	Normal	Unpaired t-test	t	df
			0.3051	14	0.764786	4	4
